# Sirtuin 3 with rs11607019 regulates gene expression in 293 cells

**DOI:** 10.64898/2025.12.03.692027

**Authors:** Yue Chen, Chengyu Liu, Wei Ju, Shiqi Wang, Ying Hu, Yadong Wang

## Abstract

**Background:** SIRT3 is a NAD+ dependent deacetylase located in mitochondria and plays a critical role in various biological processes such as aging and cancer. Recent GWAS analyses have identified an intronic SNP, rs11607019, that significantly influences platelet function.

**Methods:** To investigate the genome-wide transcriptional effects of this variant, we performed site-directed mutagenesis experiments.

**Results:** Our results demonstrate that rs11607019 upregulates GABRE, COL12A1, PLEKHG4B, and SERF1B, while downregulating APOBEC3G in 293 cells, without cell tumor mutational burden karyotype phenotype.

**Conclusion:** These findings suggest that rs11607019 is a strong candidate locus for blood cell phenotyping and may warrant further investigation in relation to kidney-related diseases in latent populations.
