## Supplemental Table 1 for "Sirtuin 3 with rs11607019 regulates gene expression in 293 cells"

### Sheet: vep_ann
Chr	Start	End	Ref	Alt	Gene	HGVSc	HGVSp	Transcript	Consequence	Source	Canonical	dbSNP	Cosmic	1000G_AF	1000G_EAS_AF	gnomAD_AF	gnomAD_EAS_AF	SIFT_score	SIFT	PolyPhen_score	PolyPhen	CLIN_SIG	Exon|Intron
chr11	234349	234349	T	C	SIRT3	NM_001017524.3:c.-145-815A>G	.	NM_001017524.3	intron_variant	RefSeq	.	rs11607019	.	0.091	0.002	.	.	.	.	.	.	.	INTRON=1/6
chr11	234349	234349	T	C	SIRT3	NM_001370310.1:c.282-815A>G	.	NM_001370310.1	intron_variant	RefSeq	YES	rs11607019	.	0.091	0.002	.	.	.	.	.	.	.	INTRON=1/6
chr11	234349	234349	T	C	SIRT3	NM_001370312.1:c.282-1134A>G	.	NM_001370312.1	intron_variant	RefSeq	.	rs11607019	.	0.091	0.002	.	.	.	.	.	.	.	INTRON=1/5
chr11	234349	234349	T	C	SIRT3	NM_001370314.1:c.282-815A>G	.	NM_001370314.1	intron_variant	RefSeq	.	rs11607019	.	0.091	0.002	.	.	.	.	.	.	.	INTRON=1/5
chr11	234349	234349	T	C	SIRT3	NM_001370315.1:c.136-912A>G	.	NM_001370315.1	intron_variant	RefSeq	.	rs11607019	.	0.091	0.002	.	.	.	.	.	.	.	INTRON=1/6
chr11	234349	234349	T	C	SIRT3	NM_001370316.1:c.135+1845A>G	.	NM_001370316.1	intron_variant	RefSeq	.	rs11607019	.	0.091	0.002	.	.	.	.	.	.	.	INTRON=1/3
chr11	234349	234349	T	C	SIRT3	NM_001370317.1:c.-10+2267A>G	.	NM_001370317.1	intron_variant	RefSeq	.	rs11607019	.	0.091	0.002	.	.	.	.	.	.	.	INTRON=1/3
chr11	234349	234349	T	C	SIRT3	NM_001370318.1:c.-145-815A>G	.	NM_001370318.1	intron_variant	RefSeq	.	rs11607019	.	0.091	0.002	.	.	.	.	.	.	.	INTRON=1/6
chr11	234349	234349	T	C	SIRT3	NM_001370319.1:c.-145-815A>G	.	NM_001370319.1	intron_variant	RefSeq	.	rs11607019	.	0.091	0.002	.	.	.	.	.	.	.	INTRON=1/6
chr11	234349	234349	T	C	SIRT3	NM_001370320.1:c.-145-815A>G	.	NM_001370320.1	intron_variant	RefSeq	.	rs11607019	.	0.091	0.002	.	.	.	.	.	.	.	INTRON=1/6
chr11	234349	234349	T	C	SIRT3	NM_001370321.1:c.-145-815A>G	.	NM_001370321.1	intron_variant	RefSeq	.	rs11607019	.	0.091	0.002	.	.	.	.	.	.	.	INTRON=1/6
chr11	234349	234349	T	C	SIRT3	NM_001370322.1:c.-48-912A>G	.	NM_001370322.1	intron_variant	RefSeq	.	rs11607019	.	0.091	0.002	.	.	.	.	.	.	.	INTRON=1/6
chr11	234349	234349	T	C	SIRT3	NM_001370323.1:c.-145-815A>G	.	NM_001370323.1	intron_variant	RefSeq	.	rs11607019	.	0.091	0.002	.	.	.	.	.	.	.	INTRON=1/6
chr11	234349	234349	T	C	SIRT3	NM_001370324.1:c.-145-815A>G	.	NM_001370324.1	intron_variant	RefSeq	.	rs11607019	.	0.091	0.002	.	.	.	.	.	.	.	INTRON=1/5
chr11	234349	234349	T	C	SIRT3	NM_001370325.1:c.-145-815A>G	.	NM_001370325.1	intron_variant	RefSeq	.	rs11607019	.	0.091	0.002	.	.	.	.	.	.	.	INTRON=1/5
chr11	234349	234349	T	C	PSMD13	.	.	NM_002817.4	upstream_gene_variant	RefSeq	.	rs11607019	.	0.091	0.002	.	.	.	.	.	.	.	.
chr11	234349	234349	T	C	SIRT3	NM_012239.6:c.282-815A>G	.	NM_012239.6	intron_variant	RefSeq	.	rs11607019	.	0.091	0.002	.	.	.	.	.	.	.	INTRON=1/6
chr11	234349	234349	T	C	PSMD13	.	.	NM_175932.3	upstream_gene_variant	RefSeq	YES	rs11607019	.	0.091	0.002	.	.	.	.	.	.	.	.
chr11	234349	234349	T	C	SIRT3	NR_163386.1:n.317-815A>G	.	NR_163386.1	intron_variant,non_coding_transcript_variant	RefSeq	.	rs11607019	.	0.091	0.002	.	.	.	.	.	.	.	INTRON=1/6
chr11	234349	234349	T	C	SIRT3	NR_163387.1:n.317-815A>G	.	NR_163387.1	intron_variant,non_coding_transcript_variant	RefSeq	.	rs11607019	.	0.091	0.002	.	.	.	.	.	.	.	INTRON=1/7
chr11	234349	234349	T	C	SIRT3	NR_163388.1:n.317-815A>G	.	NR_163388.1	intron_variant,non_coding_transcript_variant	RefSeq	.	rs11607019	.	0.091	0.002	.	.	.	.	.	.	.	INTRON=1/6
chr11	234349	234349	T	C	SIRT3	NR_163389.1:n.317-815A>G	.	NR_163389.1	intron_variant,non_coding_transcript_variant	RefSeq	.	rs11607019	.	0.091	0.002	.	.	.	.	.	.	.	INTRON=1/7
chr11	234349	234349	T	C	SIRT3	NR_163390.1:n.317-815A>G	.	NR_163390.1	intron_variant,non_coding_transcript_variant	RefSeq	.	rs11607019	.	0.091	0.002	.	.	.	.	.	.	.	INTRON=1/6
chr11	234349	234349	T	C	SIRT3	NR_163391.1:n.317-815A>G	.	NR_163391.1	intron_variant,non_coding_transcript_variant	RefSeq	.	rs11607019	.	0.091	0.002	.	.	.	.	.	.	.	INTRON=1/4
chr11	234349	234349	T	C	SIRT3	NR_163392.1:n.317-815A>G	.	NR_163392.1	intron_variant,non_coding_transcript_variant	RefSeq	.	rs11607019	.	0.091	0.002	.	.	.	.	.	.	.	INTRON=1/7
chr11	234349	234349	T	C	SIRT3	NR_163393.1:n.317-815A>G	.	NR_163393.1	intron_variant,non_coding_transcript_variant	RefSeq	.	rs11607019	.	0.091	0.002	.	.	.	.	.	.	.	INTRON=1/7
chr11	234349	234349	T	C	SIRT3	NR_163394.1:n.150-815A>G	.	NR_163394.1	intron_variant,non_coding_transcript_variant	RefSeq	.	rs11607019	.	0.091	0.002	.	.	.	.	.	.	.	INTRON=1/6
chr11	234349	234349	T	C	SIRT3	NR_163395.1:n.150-815A>G	.	NR_163395.1	intron_variant,non_coding_transcript_variant	RefSeq	.	rs11607019	.	0.091	0.002	.	.	.	.	.	.	.	INTRON=1/7
chr11	234349	234349	T	C	SIRT3	NR_163396.1:n.296-815A>G	.	NR_163396.1	intron_variant,non_coding_transcript_variant	RefSeq	.	rs11607019	.	0.091	0.002	.	.	.	.	.	.	.	INTRON=1/6
chr11	234349	234349	T	C	SIRT3	NR_163397.1:n.150-815A>G	.	NR_163397.1	intron_variant,non_coding_transcript_variant	RefSeq	.	rs11607019	.	0.091	0.002	.	.	.	.	.	.	.	INTRON=1/7
chr11	234349	234349	T	C	SIRT3	NR_163398.1:n.150-815A>G	.	NR_163398.1	intron_variant,non_coding_transcript_variant	RefSeq	.	rs11607019	.	0.091	0.002	.	.	.	.	.	.	.	INTRON=1/6
chr11	234349	234349	T	C	SIRT3	NR_163399.1:n.296-815A>G	.	NR_163399.1	intron_variant,non_coding_transcript_variant	RefSeq	.	rs11607019	.	0.091	0.002	.	.	.	.	.	.	.	INTRON=1/7
chr11	234349	234349	T	C	SIRT3	NR_163400.1:n.150-815A>G	.	NR_163400.1	intron_variant,non_coding_transcript_variant	RefSeq	.	rs11607019	.	0.091	0.002	.	.	.	.	.	.	.	INTRON=1/6
chr11	234349	234349	T	C	SIRT3	NR_163401.1:n.296-815A>G	.	NR_163401.1	intron_variant,non_coding_transcript_variant	RefSeq	.	rs11607019	.	0.091	0.002	.	.	.	.	.	.	.	INTRON=1/7
chr11	234349	234349	T	C	SIRT3	NR_163402.1:n.296-815A>G	.	NR_163402.1	intron_variant,non_coding_transcript_variant	RefSeq	.	rs11607019	.	0.091	0.002	.	.	.	.	.	.	.	INTRON=1/6
chr11	234349	234349	T	C	.	.	.	ENSR00001815012	regulatory_region_variant	.	.	rs11607019	.	0.091	0.002	.	.	.	.	.	.	.	.

### Sheet: pubmed
PUBMED=32888493	Trans-ethnic and Ancestry-Specific Blood-Cell Genetics in 746,667 Individuals from 5 Global Populations - PubMed (nih.gov)
